# Systematic analysis reveals an Mln1-dependent trade-off between metabolic flexibility and thermotolerance in *Cryptococcus neoformans*

**DOI:** 10.64898/2026.10.30.763006

**Authors:** Seong-Ryong Yu, Minjae Lee, So-Yeon Yang, Hyunjin Cha, Doyeon Won, Dohee Kim, Jin-Tae Choi, Soojin Yu, Ran Seo, Kyung-Ah Lee, Jong-Seung Lee, Won-Jae Lee, Dong-Woo Lee, Yong-Sun Bahn

## Abstract

During infection, fungal pathogens must adapt to multiple environmental challenges, including changes in temperature, nutrient availability, and immune stress. Although transcriptional regulators are central to these adaptations, how individual regulators contribute to distinct environmental responses and how these responses are functionally interconnected remain poorly understood. Here, we investigated the functions of infection-associated transcription factors under distinct host-relevant conditions in *Cryptococcus neoformans*. Integrating in vivo expression profiling with infectivity data from signature-tagged mutagenesis, we prioritized 24 transcription factors, 12 of which were induced under host-mimicking conditions. Initial functional analyses revealed distinct roles for these transcription factors in adaptation to temperature, carbon, and nitrogen availability. Further characterization of Mln1, a fungal basic helix-loop-helix transcription factor, uncovered an unexpected connection between carbon source adaptation and thermotolerance. Mig1-dependent repression limited *MLN1* expression in the presence of glucose, whereas Mln1 accumulated in the nucleus in the presence of trehalose or ethanol, but not glucose. Loss of *MLN1* impaired carbon-starvation gene expression and growth on non-preferred carbon sources, particularly trehalose. Conversely, *mln1*Δ cells accumulated more intracellular trehalose and exhibited enhanced thermotolerance, yet showed reduced melanization, titan cell formation, virulence in *Drosophila*, and brain fungal burden in mice. Together, these results suggest that Mln1 contributes to metabolic flexibility and fungal virulence while differentially influencing thermotolerance. More broadly, these findings highlight a potential physiological trade-off between nutrient utilization and stress resistance, suggesting that these adaptive processes may be interconnected in fungal pathogens.
