## Supplementary material for "Systematic analysis reveals an Mln1-dependent trade-off between metabolic flexibility and thermotolerance in *Cryptococcus neoformans*": Dataset S1

### Sheet: Dataset S1 information
	Dataset S1. Integrated transcriptomic and infectivity data used for the stepwise selection of pathogenicity-related transcription factors in C. neoformans This table summarizes transcriptomic profiling and in vivo infectivity data used to identify host-induced transcription factors (TFs) involved in C. neoformans pathogenicity. NanoString-based in vivo expression data and STM-based murine infecti…

### Sheet: sheet1-Nanostring
				Day 3	Day 7	Day 14	Day 21	Day 3	Day 7	Day 14	Day 21	Day 3	Day 7	Day 14	Day 21	Day 3	Day 7	Day 14	Day 21
Gene Name	Probe Name	Class Name	Type	Lung	Lung	Lung	Lung	Brain	Brain	Brain	Brain	Kidney	Kidney	Kidney	Kidney	Spleen	Spleen	Spleen	Spleen
SIP401	CNAG_00828T0.1:783	Endogenous	TF	1.51939	0.937235	-7.18982	5.40782	-7.18982	-7.18982	1.81334	-7.18982	-7.18982	-7.18982	-7.18982	-7.18982	-7.18982	-7.18982	2.93506	-7.18982
ZFC5	CNAG_04518T0.1:1318	Endogenous	TF	-10.8502	-0.191278	6.58827	4.67783	-3.09767	-10.8502	-2.36141	2.04371	-10.8502	-10.8502	-10.8502	-10.8502	-10.8502	1.5908	0.13088	-10.8502
GAT201	CNAG_01551T0.1:272	Endogenous	TF	1.63187	2.38552	5.37397	3.08872	-2.50505	-11.6193	-0.915995	1.83481	-11.6193	2.89685	-0.44682	2.65317	-11.6193	1.45763	-1.34435	0.147363
MET32	CNAG_00068T0.1:357	Endogenous	TF	0.523496	1.58738	4.75678	3.52704	-1.87974	-12.9005	1.30188	2.11512	-12.9005	-12.9005	0.139605	1.19141	-12.9005	-12.9005	1.06114	1.15339
FZC51	CNAG_02877T0.1:1170	Endogenous	TF	0.685383	1.41112	-1.90418	2.22758	-1.57693	-13.9699	2.40571	1.37606	-0.38646	-13.9699	1.85629	0.388268	1.18311	1.86622	1.02408	-0.32619
BZP4	CNAG_03346T0.1:736	Endogenous	TF	-0.282213	2.65638	6.34215	3.19096	-1.44225	4.78073	5.05929	-0.0364902	-10.0307	5.7191	4.88259	4.97705	-10.0307	4.74145	4.72046	-10.0307
FZC40	CNAG_00841T0.1:1520	Endogenous	TF	-1.80356	0.0861284	5.50279	3.10484	-1.2937	1.33535	-0.237973	1.84959	-12.6764	-12.6764	-1.37687	1.14152	-0.461959	-0.235406	-0.847789	-0.243087
ZNF2	CNAG_03366T0.1:844	Endogenous	TF	1.51871	2.61915	7.89219	5.33748	-0.746975	-9.33539	-0.566611	1.64989	-9.33539	-9.33539	-0.706542	-9.33539	-9.33539	-9.33539	-0.916483	-9.33539
FZC8	CNAG_04807T0.1:324	Endogenous	TF	0.990701	0.833944	5.09043	3.47128	-0.595066	-12.741	2.17735	1.32243	-12.741	0.940557	1.32354	-12.741	-12.741	1.11238	1.42668	0.756839
SP1(CRZ1)	CNAG_00156T0.1:2901	Endogenous	TF	1.78787	1.4284	3.12318	2.68854	-0.411542	-14.5293	0.759886	1.62198	0.643906	-14.5293	0.738459	1.08598	1.52643	0.280939	0.58693	0.920854
RLM1	CNAG_03998T0.1:795	Endogenous	TF	1.13092	1.56197	-1.49756	2.46908	-0.368014	-11.7507	0.261071	1.58285	-11.7507	-11.7507	-0.226411	-11.7507	-11.7507	-11.7507	0.433156	-11.7507
FZC16	CNAG_04916T0.1:687	Endogenous	TF	0	7.39353	0	13.335	0	0	8.14102	0	0	0	0	0	0	0	5.15615	0
HLH4	CNAG_07443T0.1:383	Endogenous	TF	9.28074	11.019	16.4229	15.3365	0	0	7.68189	0	0	0	0	0	0	0	7.91174	0
GLN3	CNAG_01841T0.1:734	Endogenous	TF	10.4232	12.683	8.98857	15.3631	0	0	10.6598	10.3358	0	0	0	0	0	0	9.38859	0
YRM103	CNAG_04093T0.1:746	Endogenous	TF	0	8.01475	9.25013	13.9073	0	0	8.48878	7.10936	0	0	9.24871	0	0	0	10.5763	0
FZC15	CNAG_06188T0.1:1736	Endogenous	TF	8.30013	9.94595	16.3488	14.4236	0	0	8.48878	8.48594	0	0	0	0	0	0	10.6349	0
STB4	CNAG_05785T0.1:1203	Endogenous	TF	11.488	12.4899	18.3018	15.9173	0	15.0897	11.9728	12.7628	14.1708	18.1964	12.4664	14.1358	0	13.0769	12.4118	13.429
MLN1	CNAG_04837T0.1:1022	Endogenous	TF	12.6939	14.6821	17.4341	15.8961	0	16.0101	16.0491	16.1599	0	13.6816	15.7421	15.8685	0	16.1629	16.2224	14.452
CLR1	CNAG_04353T0.1:626	Endogenous	TF	-0.627248	0.610315	4.93336	2.65172	0.523771	-13.127	1.18771	1.6404	-0.550769	-13.127	0.838404	0.901093	0.398613	-0.686036	-0.138071	-0.274914
RIM101	CNAG_05431T0.1:185	Endogenous	TF	4.19518	3.85684	7.60287	7.62499	0.5661	-9.8857	3.68397	5.3099	-9.8857	3.79591	1.92122	-9.8857	2.32874	2.5553	3.0359	2.22276
BWC2	CNAG_02435T0.1:300	Endogenous	TF	-0.883261	0.148554	2.89122	0.28884	0.644027	1.66671	1.20328	1.5282	-2.15219	2.11037	0.7248	0.860881	0.114804	-0.266391	-0.224318	1.11542
ZFC6	CNAG_00039T0.1:746	Endogenous	TF	3.56606	3.50376	7.76153	7.81898	0.657876	2.98992	2.31605	1.95931	-10.7698	-10.7698	2.06667	4.14952	-10.7698	2.89124	3.59903	3.87906
SRE1	CNAG_04804T0.1:1800	Endogenous	TF	1.15639	1.18259	2.49828	3.75516	0.954944	1.89993	2.02471	2.60417	-0.347754	2.95551	2.37978	2.08735	-0.0535675	1.81983	1.78322	2.16763
FZC25	CNAG_06483T0.1:716	Endogenous	TF	-1.28919	0.0385534	3.58265	2.24893	1.26426	-13.4312	-0.153002	1.65405	-0.265207	2.46577	0.164965	0.21163	0.769782	1.00667	-0.923336	-1.14597
YAP2	CNAG_04630T0.1:882	Endogenous	TF	2.1938	2.36316	7.12941	8.16304	1.34502	1.33655	2.72919	1.73428	-0.141634	0.203693	2.86261	2.48505	0.840581	2.91139	3.16901	2.72214
BZP5	CNAG_07940T0.1:591	Endogenous	TF	0.57846	0.583056	4.5251	2.22083	1.42446	2.71282	-0.462711	1.60483	-1.10608	3.65381	0.368719	2.18984	-0.668196	0.943001	-0.279119	1.31575
SIP4	CNAG_00332T0.1:1723	Endogenous	TF	3.58441	3.56867	6.37379	6.02411	1.59073	3.17375	2.27143	3.79564	0.652796	-12.5132	2.33423	2.92162	1.935	1.00356	2.11676	3.77159
FZC18	CNAG_04012T0.1:999	Endogenous	TF	-0.964779	-0.343939	5.42528	3.32904	1.63376	-12.6316	-0.60161	0.0805313	-12.6316	3.97169	0.235923	2.09494	-12.6316	1.46953	-1.1865	1.51115
HSF2	CNAG_04176T0.1:410	Endogenous	TF	0.561186	0.613486	4.14542	2.23854	1.65136	2.10952	0.610571	1.62566	3.9683	3.42606	-0.270795	1.40094	0.50271	1.89451	0.00721745	1.85643
BZP3	CNAG_00559T0.1:324	Endogenous	TF	-0.848705	1.09361	2.98251	0.507722	1.68707	1.22552	2.51976	-0.0525086	-0.327652	2.36367	2.30197	2.02279	1.55727	1.44439	1.34443	0.0122805
FZC50	CNAG_03336T0.1:1051	Endogenous	TF	-0.765434	-0.018006	1.5526	1.18012	1.68712	1.34292	-1.65966	0.287219	0.269075	2.08111	-0.627793	1.06344	-0.112116	0.555947	-1.79334	-0.499422
CLR3	CNAG_00871T0.1:684	Endogenous	TF	4.90176	4.32786	8.85839	7.0954	1.8155	-8.8009	2.978	4.42343	-8.8009	-8.8009	1.48189	-8.8009	-8.8009	-8.8009	2.97684	1.86213
HLH1	CNAG_00791T0.1:720	Endogenous	TF	1.41634	1.62113	4.71175	3.99225	2.07684	3.4694	1.64051	3.81842	1.45616	5.05105	1.13718	1.61516	-12.9377	1.44783	0.48307	1.07851
MIZ1	CNAG_06223T0.1:714	Endogenous	TF	-1.36351	-0.270548	4.42768	1.59949	2.32879	-13.1901	-0.226631	2.62171	4.01907	4.21687	-1.30011	1.18906	-0.975695	-0.749142	-1.306	-2.5271
LIV4	CNAG_06283T0.1:1193	Endogenous	TF	-0.576364	-0.514607	3.19007	1.85534	2.39545	-13.1746	0.190353	0.862854	-13.1746	2.57515	-2.66463	1.05192	0.351027	-1.2015	-1.57103	-0.125642
FZC38	CNAG_00830T0.1:1022	Endogenous	TF	0.0977807	0.307703	4.70946	4.54418	2.6545	-0.509335	0.85622	2.75414	-13.1589	4.17137	0.477683	2.19271	1.28931	0.740751	0.508186	1.0192
GAT204	CNAG_06762T0.1:640	Endogenous	TF	2.43453	2.5558	4.21596	3.13067	3.16674	2.14057	1.6048	2.96593	3.47965	3.62888	2.06323	2.49763	1.1539	1.28521	1.13441	2.86347
SXI1alpha	CNAG_06814T0.1:412	Endogenous	TF	5.27967	4.77215	9.16636	7.47973	3.83092	-7.18982	3.81302	4.89	-7.18982	-7.18982	-7.18982	-7.18982	-7.18982	4.08644	4.66305	-7.18982
FZC27	CNAG_04594T0.1:1614	Endogenous	TF	2.11635	2.39349	6.6127	3.69661	5.04928	6.12686	2.47784	4.26943	6.91041	6.62638	3.25116	4.0471	4.18277	4.67549	1.36283	4.92421
HOB6	CNAG_05093T0.1:969	Endogenous	TF	-8.43463	2.32052	7.91475	5.7882	5.26618	4.21496	-1.43016	-1.32527	7.71318	-8.43463	3.59189	-8.43463	-8.43463	-8.43463	-0.86808	2.2284
ZFC7	CNAG_05010T0.1:289	Endogenous	TF	0.966923	0.130767	6.95662	4.79693	5.50102	6.28805	1.5271	5.55213	5.87529	7.59093	1.74717	4.12712	1.71659	4.34909	-0.742022	4.18425
FZC5	CNAG_03132T0.1:537	Endogenous	TF	8.45227	11.0302	16.7168	15.3407	7.03351	0	0	10.7822	0	0	9.24871	0	0	0	7.78928	0
HOB5	CNAG_02241T0.1:107	Endogenous	TF	9.93671	9.49424	20.1241	16.9296	7.03351	0	0	0	0	0	0	0	0	0	8.30115	0
FZC39	CNAG_01977T0.1:765	Endogenous	TF	0	9.6898	16.7095	14.2114	7.03351	0	0	7.10936	0	0	0	0	0	0	8.63891	0
FZC13	CNAG_02066T0.1:162	Endogenous	TF	3.10178	3.00531	8.8179	6.13641	7.05806	6.73694	-8.8009	5.4299	9.12423	9.08169	2.20115	5.5825	3.41354	5.3307	-0.789695	2.73975
HOB2	CNAG_01858T0.1:843	Endogenous	TF	2.11673	3.28596	8.98272	6.69778	7.36791	6.87517	3.10576	2.56809	9.49418	9.32292	4.57861	7.08287	5.85832	6.00116	2.2696	5.52305
HSF3	CNAG_04036T0.1:1056	Endogenous	TF	10.9312	12.2487	17.6219	15.5135	8.87516	0	11.2956	9.9549	0	0	10.2828	0	0	0	13.0415	0
PDR802	CNAG_03894T0.1:1275	Endogenous	TF	14.6743	14.3775	14.8936	16.2872	9.11425	0	11.8796	13.7248	0	0	11.6248	13.3059	0	12.7937	11.3504	13.4601
FZC30	CNAG_04457T0.1:598	Endogenous	TF	11.748	13.5724	18.0527	15.6943	9.31929	0	14.5406	13.54	0	0	13.5684	11.74	0	12.7937	12.837	0
HLH5	CNAG_02516T0.1:1096	Endogenous	TF	13.4508	13.616	17.9052	15.7499	10.1632	0	11.8707	10.5573	12.5763	0	10.013	12.5624	0	0	13.1754	0
ZFC1	CNAG_02603T0.1:1215	Endogenous	TF	7.6756	8.46608	16.9938	15.0082	13.7329	0	0	0	0	0	8.62885	0	0	0	9.89412	0
FKH101	CNAG_05861T0.1:677	Endogenous	TF	11.372	12.6193	16.7407	14.9192	14.8433	0	10.4377	14.5409	13.166	14.8966	11.1725	14.6725	13.9025	13.4303	10.9558	0

### Sheet: sheet2-STM
Gene	Lung	Brain	IV	ICV	Average		Gene	IN-L	IN-B	IV	ICV
PDR802	-7.21255	-19.3799	-11.8396	-19.14	-14.393		PDR802	-7.21255	-19.3799	-11.8396	-19.14	-14.393
SRE1	-4.64379	-10.23	-12.7011	-17.1	-11.1687		SRE1	-4.64379	-10.23	-12.7011	-17.1	-11.1687
GAT201	-11.1257	-5.6718	-5.13183	-12.52	-8.61234		GAT201	-11.1257	-5.6718	-5.13183	-12.52	-8.61234
FZC5	-2.69448	-13.5788	0.424679		-5.28287		FZC5	-2.69448	-13.5788	0.424679		-5.28287
FZC39	-1.15785	-12.3742	0.71336		-4.2729		FZC39	-1.15785	-12.3742	0.71336		-4.2729
BWC2	-4.66359	-5.48008	-0.852483		-3.66539		BWC2	-4.66359	-5.48008	-0.852483		-3.66539
HLH1	-2.40845	-6.43902	-1.08725		-3.31157		HLH1	-2.40845	-6.43902	-1.08725		-3.31157
SP1(CRZ1)	-0.485271	-0.752934	-10.6159	1.33	-2.63103		SP1(CRZ1)	-0.485271	-0.752934	-10.6159	1.33	-2.63103
FZC30	-1.9488	-5.72092	1.34459		-2.10837		FZC30	-1.9488	-5.72092	1.34459		-2.10837
CLR1	-1.59076	-0.724389	-2.83172	-2.83	-1.99422		CLR1	-1.59076	-0.724389	-2.83172	-2.83	-1.99422
LIV4	-1.09644	-1.55832	-2.04734		-1.56737		LIV4	-1.09644	-1.55832	-2.04734		-1.56737
MLN1	-1.35291	-2.48389	-0.808749		-1.54851		MLN1	-1.35291	-2.48389	-0.808749		-1.54851
MET32	-1.6676	-2.93655	0.21462		-1.46318		MET32	-1.6676	-2.93655	0.21462		-1.46318
STB4	0.674931	0.485235	-6.77046	-0.05	-1.41507		STB4	0.674931	0.485235	-6.77046	-0.05	-1.41507
HOB5	-1.36336	-0.25	-4.3245	1.45	-1.12196		HOB5	-1.36336	-0.25	-4.3245	1.45	-1.12196
ZFC1	2.28962	-5.1486	-0.210867		-1.02328		ZFC1	2.28962	-5.1486	-0.210867		-1.02328
HSF3	-1.65465	-2.57837	1.22779		-1.00174		HSF3	-1.65465	-2.57837	1.22779		-1.00174
FZC40	1.68848	-2.32922	-2.27743		-0.972726		FZC40	1.68848	-2.32922	-2.27743		-0.972726
YAP2	0.406403	-0.122418	-2.81721		-0.844407		YAP2	0.406403	-0.122418	-2.81721		-0.844407
FZC25	0.0288527	-1.22087	-1.218		-0.80334		FZC25	0.0288527	-1.22087	-1.218		-0.80334
MIZ1	-0.163748	-1.50564	-0.654539		-0.774642		MIZ1	-0.163748	-1.50564	-0.654539		-0.774642
HOB6	-0.753329	-1.15296	-0.224183		-0.710157		HOB6	-0.753329	-1.15296	-0.224183		-0.710157
BZP3	-0.637988	-1.76677	0.282678		-0.70736		BZP3	-0.637988	-1.76677	0.282678		-0.70736
HLH4	0.159706	-0.507653	-1.75661		-0.701518		HLH4	0.159706	-0.507653	-1.75661		-0.701518
FZC50	-0.736543	-2.0493	0.991365		-0.598159		FZC50	-0.736543	-2.0493	0.991365		-0.598159
FZC13	-0.182294	-1.93687	0.515408		-0.534585		FZC13	-0.182294	-1.93687	0.515408		-0.534585
RLM1	-0.585558	-2.0132	1.10844		-0.496774		RLM1	-0.585558	-2.0132	1.10844
SIP401	-0.604041	-0.657833	-0.224204		-0.495359		SIP401	-0.604041	-0.657833	-0.224204
ZFC6	0.226491	-3.47442	1.81571		-0.477405		ZFC6	0.226491	-3.47442	1.81571
FZC16	-0.352212	-0.0739669	-0.870964		-0.432381		FZC16	-0.352212	-0.0739669	-0.870964
ZNF2	3.35198	-4.01	-0.579421		-0.412481		ZNF2	3.35198	-4.01	-0.579421
ZFC5	-0.324788	-0.654755	-0.219314		-0.399619		ZFC5	-0.324788	-0.654755	-0.219314
YRM103	-0.463135	-0.286549	-0.24362		-0.331101		YRM103	-0.463135	-0.286549	-0.24362
HSF2	-0.503503	-0.30381	-0.0910579		-0.299457		HSF2	-0.503503	-0.30381	-0.0910579
SIP4	0.460843	-1.68297	0.608674		-0.204484		SIP4	0.460843	-1.68297	0.608674
BZP4	0.600254	-2.35931	1.34298		-0.138691		BZP4	0.600254	-2.35931	1.34298
RIM101	0.142092	-0.938275	0.385931		-0.136751		RIM101	0.142092	-0.938275	0.385931
FZC27	0.502722	-1.50222	0.67876		-0.106913		FZC27	0.502722	-1.50222	0.67876
BZP5	0.12444	-1.35288	0.94177		-0.0955568		BZP5	0.12444	-1.35288	0.94177
FZC15	0.802677	0.0412423	-1.06968		-0.0752539		FZC15	0.802677	0.0412423	-1.06968
FZC8	0.377917	-1.29927	0.806829		-0.0381747		FZC8	0.377917	-1.29927	0.806829
FKH101	0.337602	-0.675734	0.238415		-0.0332392		FKH101	0.337602	-0.675734	0.238415
CLR3	0.324894	-1.20446	1.05597		0.0588008		CLR3	0.324894	-1.20446	1.05597
GLN3	0.535602	-0.504824	0.294523		0.108434		GLN3	0.535602	-0.504824	0.294523
FZC38	2.17222	-0.612006	-1.02102		0.179729		FZC38	2.17222	-0.612006	-1.02102
SXI1alpha	0.41467	-0.321161	0.523321		0.20561		SXI1alpha	0.41467	-0.321161	0.523321
HOB2	0.720695	-0.961077	1.00622		0.255278		HOB2	0.720695	-0.961077	1.00622		0.255278
HLH5	-0.0224936	0.580513	0.22078		0.2596		HLH5	-0.0224936	0.580513	0.22078		0.2596
ZFC7	1.29017	1.53842	-1.44043		0.462722		ZFC7	1.29017	1.53842	-1.44043		0.462722
FZC18	1.58723	0.48959	-0.383379		0.56448		FZC18	1.58723	0.48959	-0.383379		0.56448
FZC51	0.393579	0.219974	1.09045		0.568001		FZC51	0.393579	0.219974	1.09045		0.568001
GAT204	2.98655	2.60291	-0.939928		1.54984		GAT204	2.98655	2.60291	-0.939928		1.54984
